# Genome-wide CRISPR synthetic lethality screen identifies a role for the ADP-ribosyltransferase PARP14 in replication fork stability controlled by ATR

**DOI:** 10.1101/2020.04.08.032847

**Authors:** Ashna Dhoonmoon, Emily M. Schleicher, Claudia M. Nicolae, Kristen E. Clements, George-Lucian Moldovan

**Affiliations:** Department of Biochemistry and Molecular Biology, The Pennsylvania State University College of Medicine, Hershey, PA 17033, USA

## Abstract

The DNA damage response is essential to maintain genomic stability, suppress replication stress, and protect against carcinogenesis. The ATR-CHK1 pathway is an essential component of this response, which regulates cell cycle progression in the face of replication stress. PARP14 is an ADP-ribosyltransferase with multiple roles in transcription, signaling, and DNA repair. To understand the biological functions of PARP14, we catalogued the genetic components that impact cellular viability upon loss of PARP14 by performing an unbiased, comprehensive, genome-wide CRISPR knockout genetic screen in PARP14-deficient cells. We uncovered the ATR-CHK1 pathway as essential for viability of PARP14-deficient cells, and identified regulation of replication fork stability as an important mechanistic contributor to the synthetic lethality observed. Our work shows that PARP14 is an important modulator of the response to ATR-CHK1 pathway inhibitors.
