## Supplemental Table S2 for "Genome-wide CRISPR synthetic lethality screen identifies a role for the ADP-ribosyltransferase PARP14 in replication fork stability controlled by ATR"

### Sheet: Top25Pathways
	GO Term	(-log(Pvalue))
	Rrna processing	25.3468
	Translational initiation	17.2076
	Translation	15.2757
	Viral transcription	14.4318
	SRP-dependent cotranslational protein targeting to membrane	14.1192
	Nuclear-transcribed mrna catabolic process, nonsense-mediated decay	13.7959
	Mrna splicing, via spliceosome	10.7212
	RNA splicing	10.5229
	Mrna processing	8.33724
	Mitochondrial translational elongation	8.00436
	Trna aminoacylation for protein translation	7.03152
	Mitochondrial translational termination	6.20066
	Cell division	5.79588
	Pentose-phosphate shunt	5.20066
	Mitochondrial translation	4.31876
	Mitotic nuclear division	4.21467
	Transcription from mitochondrial promoter	4
	Maturation of SSU-rrna from tricistronic rrna transcript (SSU-rrna, 5.8S rrna, LSU-rrna)	3.67778
	DNA damage response, detection of DNA damage	3.38722
	RNA splicing, via transesterification reactions	3.284
	Sister chromatid cohesion	3.25964
	Osteoblast differentiation	3.22915
	Maturation of LSU-rrna	3.21467
	Regulation of signal transduction by p53 class mediator	3.19382
	Ribosomal small subunit biogenesis	3.09691

### Sheet: Top25withgenelist
GO Term #	Go Term	# of genes	% Total	Gene list	P-Value	Benjamini
GO:0006364	Rrna processing	45	9.2	RPL19, UTP15, RBFA, RPS2, RPS3, DDX27, RPS25, IMP3, RPS27, DDX47, WDR55,DKC1, RPS3A, RPLP0, RPL9, RPL8, FAU, DDX21, MTERF4, RPL10A, RPS20, MDN1, RPS27A, RPS23, NOC4L, RPP21,PNO1, RPL26, EXOSC2, MPHOSPH10, DIEXF, RRP9, DIS3L, RPS4X, FBL, RPS8, RPS7, RPS19, RPS16, RPL21,RPS15, WDR3, RPS11, NOP56, DDX51	4.5e-26	8.1e-23
GO:0006413	Translational initiation	30	6.1	EIF6, RPL19, RPS2, RPS3, RPS25, EIF3D, RPS27, EIF3H, RPS3A, RPLP0, EIF1AX, RPL9, RPL8, FAU, RPL10A, RPS20, EIF2B3, RPS23, RPS27A, RPL26, RPS4X, EIF2B1, RPS8, RPS7, RPS19, RPS16, RPL21, EIF2S1, RPS15, RPS11	6.2e-18	5.5e-15
GO:0006412	Translation	37	7.6	RPL19, RPS2, RPS3, RPS25, RPS27, MRPL14, RPS3A, RPLP0, RPL9, MRPL16, RPL8, FAU, MRPL57, RPL10A, RPS20, MRPL32, RPS27A, RPS23, MRPL52, MRPL1, MRPL4, MRPS23, DARS, RPL26, RPS4X, RPS8, RPS7, MRPL23, MRPL22, RPS19, RPS16, MRPS18A, RPL21, RPS15, PELO, RPS11, YARS2, EEFSEC	5.3e-16	3.3e-13
GO:0019083	Viral transcription	25	5.1	RPL19, RPL26, RPS2, RPS4X, RPS8, RPS7, RPS3, RPS25, RPS27, RPS19, RPS16, SEH1L, RPS3A, RPL21, RPLP0, NUP205, RPL9, RPS15, RPL8, FAU, RPS20, RPL10A, RPS11, RPS27A, RPS23	3.7e-15	1.7e-12
GO:0006614	SRP-dependent cotranslational protein targeting to membrane	23	4.7	PL19, RPL26, RPS4X, RPS2, RPS8, RPS3, RPS7, RPS25, RPS27, RPS19, RPS16, RPS3A, RPL21, RPLP0, RPL9, RPS15, RPL8, FAU, RPS11, RPS20, RPL10A, RPS23, RPS27A	7.6e-15	2.7e-12
GO:0000184	Nuclear-transcribed mrna catabolic process, nonsense-mediated decay	25	5.1	RPL19, SMG6, RPL26, ETF1, RPS2,RPS4X, RPS8, RPS7, RPS3, RPS25, RPS27, RPS19, RPS16, RPS3A, RPL21, RPLP0, RPL9, RPS15, RPL8, FAU,RPS20, RPL10A, RPS11, RPS27A, RPS23	1.6e-14	4.8e-12
GO:0000398	Mrna splicing, via spliceosome	29	5.9	SRSF1, LSM8, PPIL1, LSM6, U2AF2, SRSF11, ZCRB1, SF3B5, SF3B3, SART1, NONO, PCBP1, PRPF8, NUDT21, CDC40, U2AF1, SNRNP35, DHX35, HNRNPC, PRPF3, HNRNPR, RBMX, HNRNPA1, HNRNPU, WDR83, METTL14, SNRNP40, CWC22, SNRPG	1.9e-11	4.9e-09
GO:0008380	RNA splicing	25	5.1	SRSF1, LSM8, PPIL1, LSM6, U2AF2, SRSF11, ZCRB1, SF3B5, SF3B3, SART1, NONO,PCBP1, PRPF8, NUDT21, CDC40, U2AF1, SNRNP35, DHX35, HNRNPC, PRPF3, HNRNPR, RBMX, HNRNPA1, HNRNPU, WDR83, METTL14, SNRNP40, CWC22, SNRPG	3e-11	6.7e-09
GO:0006397	Mrna processing	23	4.7	LSM6, SRSF11, MPHOSPH10, SAP18, ZCRB1, PRPF3, SF3B3, NONO, DDX47, PPP1R8, JMJD6, SFPQ, PRPF8, CDC40, ECD, U2AF1, SNRNP40, SNRNP35, MTERF4, HNRNPC, RBM10, PRPF38B, PUF60, SNRPG, PRPF38A	4.6e-09	9.2e-07
GO:0070125	Mitochondrial translational elongation	16	3.3	MRPL53, TUFM, MRPL1, MRPL52, MRPL4, MRPS23, MRPS25, GFM2, MRPL23, MRPL22, MRPL12, MRPS18A, MRPL14, GFM1, MRPL16, MRPL39, MRPL32	9.9e-09	1.8e-06
GO:0006418	Trna aminoacylation for protein translation	11	2.2	YARS, DARS, RARS2, MARS2, YARS2, LARS2, MRPL39, DARS2, SARS2, PPA2, MARS	9.3e-08	1.5e-05
GO:0070126	Mitochondrial translational termination	14	2.9	MRPL53, MRPL1, MRPL52, MRPL4, MRPS23, MRPS25, GFM2, MRPL23, MRPL22, MRPL12, MRPL14, MRPS18A, MRPL16, MRPL39, MRPL32	6.3e-07	9.3e-05
GO:0051301	Cell division	28	5.7	MPLKIP, MAEA, ANAPC13, CDC37, RPS3, SPC24, APITD1-CORT, SEH1L, NCAPG2, MIS18A, CDC123, CDC40, KLHL42, CDCA3, CSNK1A1, CDC7, ANAPC5, RAN, ANAPC4, TPX2, CDC23, SPDL1, UBE2I, PMF1, TACC3, PPP1CA, PELO, MAD2L2	1.6e-06	0.00022
GO:0006098	Pentose-phosphate shunt	6	1.2	RPE, PGLS, TPI1, G6PD, TKT, RPIA	6.3e-06	0.0008
GO:0032543	Mitochondrial translation	8	1.6	MRPL23, GFM2, RARS2, MRPS18A, MRPL16, MRPL57, LARS2, MTERF4, GATC	4.8e-05	0.0057
GO:0007067	Mitotic nuclear division	20	4.1	CSNK1A1, MPLKIP, ANAPC5, ANAPC13, RAN, ANAPC4, JTB, TPX2, CDC23, UBE2I, PMF1, RPS3, DCTN2, SPC24, APITD1-CORT, NCAPG2, MIS18A, KLHL42, MAD2L2, CDCA3	6.1e-05	0.0068
GO:0006390	Transcription from mitochondrial promoter	5	1	POLRMT, TFAM, MRPL12, MTERF4, C10ORF2	0.0001	0.011
GO:0000462	Maturation of SSU-rrna from tricistronic rrna transcript	7	1.4	RPS19, NOC4L, RPS16, TSR2, WDR3, DIEXF, RPS8	0.00021	0.021
GO:0042769	DNA damage response, detection of DNA damage	7	1.4	RFC3, DTL, DNAJA1, RPS27A, RPS3, RBX1, RPA3	0.00041	0.038
GO:0000375	RNA splicing, via transesterification reactions	6	1.2	WDR83, PRPF8, MPHOSPH10, PRPF3, SNRNP40, SF3B3	0.00052	0.046
GO:0007062	Sister chromatid cohesion	11	2.2	SPC24, RAD51C, XPO1, RPS27, CENPM, CENPL, APITD1-CORT, SEH1L, SPDL1, PMF1, CENPK	0.00055	0.046
GO:0001649	Osteoblast differentiation	11	2.2	GTPBP4, ERH, PHB, RPS15, DDX21, RPS11, HNRNPC, RBMX, JUNB, FBL, HNRNPU	0.00059	0.047
GO:0000470	Maturation of LSU-rrna	5	1	EIF6, MRPL1, NOP2, RPL10A, NSA2	0.00061	0.046
GO:1901796	Regulation of signal transduction by p53 class mediator	12	2.4	TAF2, TAF10, DNA2, RFC3, EP300, PRMT5, TPX2, CHEK1, RAD9A, TOPBP1, RPS27A, RPA3	0.00064	0.047
GO:0042274	Ribosomal small subunit biogenesis	5	1	RPS19, NOM1, RPS16, RPS15, RPS7	0.0008	0.056
